# Evolution and diversity of biomineralized columnar architecture in early Cambrian phosphatic-shelled brachiopods

**DOI:** 10.1101/2023.06.01.543202

**Authors:** Zhiliang Zhang, Zhifei Zhang, Lars E. Holmer, Timothy P. Topper, Bing Pan, Guoxiang Li

## Abstract

Biologically-controlled mineralization producing organic-inorganic composites (hard skeletons) by metazoan biomineralizers has been an evolutionary innovation since the earliest Cambrian. Among them, linguliform brachiopods are one of the key invertebrates that secrete calcium phosphate minerals to build their shells. One of the most distinct shell structures is the organo-phosphatic cylindrical column exclusive to phosphatic-shelled brachiopods, including both crown and stem groups. However, the complexity, diversity and biomineralization processes of these microscopic columns are far from clear in brachiopod ancestors. Here, exquisitely well-preserved columnar shell ultrastructures are reported for the first time in the earliest eoobolids *Latusobolus xiaoyangbaensis* gen. et sp. nov. and *Eoobolus acutulus* sp. nov from the Cambrian Series 2 Shuijingtuo Formation of South China. The hierarchical shell architectures, epithelial cell moulds, and the shape and size of cylindrical columns are scrutinised in these new species. Their calcium phosphate-based biomineralized shells are mainly composed of stacked sandwich columnar units. The secretion and construction of the stacked sandwich model of columnar architecture, which played a significant role in the evolution of linguliforms, is highly biologically controlled and organic-matrix mediated. Furthermore, a continuous transformation of anatomic features resulting from the growth of diverse columnar shells is revealed between Eoobolidae, Lingulellotretidae and Acrotretida, shedding new light on the evolutionary growth and adaptive innovation of biomineralized columnar architecture among early phosphatic-shelled brachiopods during the Cambrian explosion.
