## Appendix 3-table 3 for "Evolution and diversity of biomineralized columnar architecture in early Cambrian phosphatic-shelled brachiopods"

### Sheet: Stem-group brachiopods
(μm)	Column Diameter	Column Height	organic membrane	first layer	transform lamella of columnar units
Setatella significans	6.2	22.2	0.3	17.1	1.9
Skovsted and Holmer 2003; Skovsted et al. 2010	5.1	21.6	0.5	18.1	2.1
	5.2	10	0.5	13.2	1.8
Cambrian Botomian Bastion and Ella Island formations	4.3	11.1	1.6		1.3
	5	25	1.4		2.1
	3.5	18.6	1.8		2.7
	3.6	8.5			2.1
	3.4	15			2.1
	4.3	16.6			2
	3.1	11.5
	3	9.8
	4.8	17.5
	5.6	17
	3.5	17
	5.8	17
	6.9	20.5
	4.6	26.9
	4.5	19.5
	4.1	20.5
	4.6	26.1

### Sheet: Eoobolidae
(μm)	Column Diameter	Column Height	organic membrane	first layer	transform lamella of columnar units			Column Diameter	Column Height	canal	organic membrane	first layer	transform lamella of columnar units			Column Diameter	Column Height	canal	organic membrane	first layer	transform lamella of columnar units			Column Diameter	Column Height	organic membrane	first layer	transform lamella of columnar units		Column Diameter	Column Height	organic membrane	transform lamella of columnar units			Column Diameter	Column Height	canal	organic membrane	first layer	transform lamella of columnar units
Eoobolus incipiens	1.7	3.7	0.5	5.6	2.7		Latusobolus xiaoyangbaensis gen. et sp. nov.	1.9	6.2	0.6	0.7	3.5	1.5		Eoobolus acutulus sp. nov.	2.6	6.5	0.8	0.7	1.3	1.2		Eoobolus priscus	2.6	4.7	0.8		2.8	Eoobolus variabilis	1.4	2.7	0.6	0.7		Eoobolus? sp.aff. E. priscus	1.8	3.5	0.5	0.5	3	1.1
Z.L. Zhang et al. 2021	1.6	4.7	0.3	7.3	2.7			2.4	7.1	0.6	0.83	2.8	1.9			2.7	1.7	0.7	0.6	1.4	0.9		Ushatinskaya, Korovnikov 2014	3	4.5	1		2.6	Ushatinskaya, Korovnikov 2014	1.9	3.7	0.5	0.8		Streng et al. 2007	2.2	3.5	0.6	0.4	2.8	0.9
	3	5	0.5	6.7	1.9			1.2	8.9	0.4	0.7	4.1	1.5			2.3	4.1	0.9	0.5	1.3	1.4			3.4	5.1	1.1		2		2.2	4.2	0.6	0.9			2.4	4.7	0.6	0.8	1.8	0.7
Cambrian Series 2 Dengying Formation	1.7	4.9		12.6	1.5		Cambrian Series 2 Shuijingtuo Formation	2.4	7.7	0.4	1	3.4	1.3		Cambrian Series 2 Shuijingtuo Formation	2.4	6.4	0.7	0.7	2	1.3		Lower Cambrian Botomian and Toyonian Stages	2.2	6.4	1.2		2.2	Middle Cambrian, Amgan Stage, Kounamkites Zone	1.4	3	0.5	1.1		Middle Cambrian Alum Shale Formation	2.1	4.2	0.8	0.9	1.9	1.2
	1.8	5.4		10.4	0.9			2.1	6.6	0.7	0.7	3.9	1.5			2.7	3.6	0.4		1.4	1.1			2.8	5.1	1.2		2.4		0.9	1.6	0.6	0.9			2.4	5.8	0.6	0.7	5.5	1
	2.8	3.4		10.2	1.1			2.4	7.1	0.6	0.6	2.2	1.6			2.1	3	0.8			1.3			3.5	5.2	1.1		1.4		1.3	2.8		0.8			1.7	4.4	0.6	0.7	3.4	1.4
	2.3	4		15.3	1.2			2.5	7.1	0.6	0.7	1.9	0.9			2.4	2.9	0.5						2.9	5.9	1.4		0.9		1.2	2.5		0.5			3.6	5.3	0.6		2.3	0.9
	3	4.9		14.8	2.7			1.9	8.9	0.5	0.7	2.8	1.5			3.2	5	0.6						3.5	4.3	1.2		1		1.3	3.8		0.4			3.2	5.3	0.6			3
	2.5	5		16.7	2.1			3.1	6.6	0.5	0.4	2.9	1.1			2.6	4	0.6						1.6	7.9			0.9		1.2	2.9		0.7			2.3	6.6				3.1
	2.1	5.1		16.8	1			2.9	7.1	0.7	0.4	2.5	1.5			2.1	5.9	1						2.8	8.3					1.1	3.1		0.8			2.1	4.3				1.1
	2.4	5.4			1.1			2.9	8	0.6	0.6	3.1	1			2.1	5.3	0.5						2.3	7.9					1.3	3.7		0.5			2.3	3.1				1.3
	2.4	4.8						1.9	6.4	0.9	0.7	2.4	1.1			2.5	6	0.5												1.4	3.1		0.5			2.5	3.2				1.7
	1.4	2.3						1.6	5.4	0.6	1.1		1.4			2.9	3.5	0.6												1.3	1.6					1.6	2.3				2.1
	0.6	2.6						3	5.1	0.6			1			2.5	3.1													1.4	3.3					2.5	1.6
	0.7	2.6						2.1	7.8	0.6			1.1			2.4	3.4													1.2	1.6					2.7	6.5
	0.6	3.6						2.3	6.4	0.6			1.1			2.7	2.6													1.3	2					2.3	6.1
	0.7	2.5						2.4	6.4	0.8			1.5			2.8	3.6													1.5	2.2					3	2.7
	0.8	3.5						2.4	3.3	0.5			1.8			2.1	3.2													1.6	2.7					2.5	3.4
								2.4	3.7							2.6	4.3													1.5						2.6	4.3
								1.7	3.8							1.7	2.5													1.2						2.1	4.6
								2.9	11							1.9	4.4																			2.5	5.9
								3.2	11.9							1.3	3.9																			2.3	4.2
								1.7	8.2							2.1	5.1																			2.4	8
								3.4	10.1							2.3	4.1																			2.1	3.8
								2.4	3.4							2.3	4.7																			1.9	3.4
								2.4	2.9							1.2	2.3
								3.2	7.9							1.5	2.5
								1.8	3.5							2.1	2.3
								1.9	4.2							1.6	4.7
								1.8	3.7							2.8	3.9
								2.7	3.3							3.1	3.7
								3	2.9							2.9	4.6
								2	3.4							2.5	6.4

### Sheet: Lingulellotretidae
(μm)	Column Diameter	Column Height	canal	organic membrane	transform lamella of columnar units			Column Diameter	Column Height	canal	organic membrane	first layer	transform lamella of columnar units
Lingulellotreta ergalievi	1.5	4.8	0.9	0.7	0.9		Lingulellotreta malongensis	1.2	3	0.7	0.6	2.4	2
	1.1	4.1	0.8	0.3	0.7			1.6	1.9		0.8	2.4	1
	2.1	3.9	0.5	0.6	1.2			1.5	3.9		0.5	3	1.4
Cambrian Series 2 Shuijingtuo Formation	1.5	5	1	0.5	1.2		Cambrian Series 2 Shuijingtuo Formation	1.6	3.7		1	2	1.6
	2.7	6.2	0.7	0.5	1.3			1.3	3.2				1.8
	2.5	4.8	0.9	0.7	1.1			1.2	4.1				1.4
	1.9	4.6	0.8	0.7	1.2			1.5	2.3
	2	3.8	0.9	0.7	0.9			1.6	3.6
	2	5.3	1	0.3	0.9			1.4	2.4
	2.1	5.4	0.7	0.3	1.3			1.1	2.3
	2.7	3.4	0.7	0.2	1			1.4	2.1
	2.1	4.4	0.8	0.2	1			2.8	6
	2.7	2.6	0.6	0.3	1.2			3	6.5
	3.2	4.9	0.8	0.3	1.2			2.6	6.9
	2.3	3.6			0.7			2.5	5
	2.3	4			1			2.7	3.8
	2.3	3			0.7			3	5.4
	2.1	8						3.7	8.4
	3.4	7						3.5	6.5
	1.7	1.4						3.8	8.4
	2.5	3.2						3.2	5.2
	2.1	3.4						2.7	4.3
	2.3	6						2.5	7.8
	2.3	2.8
	1.9	4.6
	2.7	6.7
	3.3	6.4
	2.4	7
	2.1	4.2
	1.7	5.4
	2.2	2.5
	2.1	4.2
	1.8	6.4
	1.7	5.4
	2.2	3.5
	3.4	2.9
	1.7	4
	2.9	4.7
	2.1	5.9

### Sheet: Acrotretida
(μm)	Column Diameter	Column Height	canal	organic membrane	transform lamella of columnar units			Column Diameter	Column Height	canal	organic membrane	first layer	transform lamella of columnar units			Column Diameter	Column Height	organic membrane	first layer	transform lamella of columnar units			Column Diameter	Column Height	canal	organic membrane	transform lamella of columnar units			Column Diameter	Column Height	canal	organic membrane	transform lamella of columnar units
Palaeotreta shannanensis	1.5	4.5	0.5	0.5	0.7		Palaeotreta zhujiahensis	2.4	4.3	0.7	0.7	1.7	1.4		Eohadrotreta zhenbaensis	5.7	14.9	2.4	3.4	1.2		Hadrotreta primaeva	4.2	22.1	0.5	0.8	1.2		Canthylotreta crista	4.71	10.58	1.3	1.5	1.1
Z.L. Zhang et al. 2020	1.1	3.7	0.5	0.7	0.7		Z.L. Zhang et al. 2020	1.6	5.7	0.5	0.6	1.6	1.8		Z.L. Zhang et al. 2016	6.2	18.7	1.2	3.1	1.9		Streng et al. 2007	3.8	22.3	0.8	0.8	2..4		Streng and Holmer 2006	4.34	13.7	1.3	1.3	1.3
	1.1	3.5	0.6	0.8	0.6			1.8	6.9	0.9	0.9	1.6	2.1			5.6	20.1	2	2.4	2.3			4.2	22.5	0.5	1.2	1.9			4.34	14.77	1.6	1.5	1.9
Cambrian Series 2 Shuijingtuo Formation	1.5	3.8	0.7	0.4			Cambrian Series 2 Shuijingtuo Formation	2.1	6.9	0.8	0.7		1.7		Cambrian Series 2 Shuijingtuo Formation	6.9	16.9	2	2.7	2		Early Middle Cambrian Pioche Shale	2.3	25	0.8	1.2	3		Late Middle Cambrian Emigrant Springs Formation	5.67	6.4		1.5
	2	3.5	0.6	0.4				3.1	7.3	0.8	0.9		1.9			6.4	6.8	1.7	2.8	1.6			3.5	23	0.8	1.1	2.3			3.33	16.97
	1.8	6.9	0.4	0.7				1.5	8.6	0.8	0.6					6.5	6.9	0.7	2.8	1.9			3.9	24.1		1.2	2.4			5.37	5.37
	1.9	5.9		0.5				2.6	6.2	0.8						4.8	11.3	0.8		1.6			4.7	20.1		0.8	1.9			3.79	5.37
	1.9	5.1		0.4				1.9	4.1							5.6	13.2	0.7		1.2			3.4	24.8		0.8	1.2			5.11	13.1
	1.2	3.1		0.5				1.2	2.9							4.6	15.3			1			3.9	23.1		0.8	1.9			3.94	15
	2.2	3.9						1.7	3.1							4.1	17			1.4			2.6	4.5						3.99	15.78
	1.6	6.7						2	3.5							4.4	23.6			1.1			3	4.5						4.3	11.52
	1.2	4.9						1.5	3.8							2.5	4.1						3.4	5.7						2.88	6.52
	1.5	4.2						1.1	4.6							3.5	4.1						3.8	4.5						2.94	7.69
								1.2	4							2.7	3.7						2.8	7.2						2.4	7.57
								1.1	4.5							2.9	4.1						3	4.2						3.59	4.42
								1.8	4.5							2.5	4						3	9.1						4.42	4.96
								1.7	5.1							2.3	3						2.7	61.8						2.72	8.63
								1.2	3							1.9	3.1						6	71.8						5.1	12.58
								1.9	4.1							2.1	3.2						4.2	31.2						3.29	8.64
								1	4.3							2.5	3.2						6	56.1						5.37	14.32
																2.7	5.3						4.2	47.3						3.79	14.9
																3.6	7.7						4.2	44.8						4.34	12.67
																2.5	4.5							29.8
																3.2	13.1							31.4
																3.9	10							22.7
																3.2	9.4							24.2
																4.8	7							68.4
																4.7	6.2							57.5
																3.9	28.49							47.7
																6.3	18.6							48.5
																4.7	12.3							34
																5.6	24.7							44.8
																								19.2
																								15.2
																								13.3
